# Molecular mechanism of dynein-dynactin activation by JIP3 and LIS1

**DOI:** 10.1101/2022.08.17.504273

**Authors:** Kashish Singh, Clinton K. Lau, Giulia Manigrasso, José B. Gama, Reto Gassmann, Andrew P. Carter

**Affiliations:** MRC Laboratory of Molecular Biology, Francis Crick Ave, Cambridge, CB2 0QH, UK; Instituto de Investigação e Inovação em Saúde – i3S / Instituto de Biologia Molecular e Celular – IBMC, Universidade do Porto, 4200-135 Porto, Portugal; Current affiliation: Department of Biochemistry, University of Oxford, Oxford, OX1 3QU, UK

## Abstract

Microtubule motors, like cytoplasmic dynein-1, are tightly regulated to prevent inappropriate activity in cells. Dynein functions as a ∼4 MDa complex containing its cofactor dynactin and a cargo-specific coiled-coil adaptor. However, how dynein and dynactin recognise diverse adaptors, how they interact with each other during complex formation, and the role of critical regulators such as LIS1 remain unclear. To address this, we determine the cryo-EM structure of dynein-dynactin on microtubules with LIS1 and the lysosomal adaptor JIP3. We show how JIP3 specifies complex formation despite a shorter coiled coil and lack of identifiable motifs compared to typical adaptors. We find LIS1 directly binds dynactin’s p150 subunit, closely tethering it to dynein. This interaction is necessary for dynein’s cellular and *in vitro* activity. We also show how dynein’s intermediate chain relieves p150’s autoinhibition to enable LIS1 binding. Together, our data suggest LIS1 and p150 constrain dynein-dynactin to ensure efficient complex formation.
