## Supplementary material for "Molecular mechanism of dynein-dynactin activation by JIP3 and LIS1": Table S2

### Sheet: Raw_stats
	DDLJ185				DDLJ560			Total185	Total560	Total
Dataset No.	1	2	3	4	1	2	3
Cryosparc project	P26_W1	P26_W2	P26_W3	P26_W7	P26_W4	P25_W5
Relion_Dir
Micrgraphs collected	20339	20685	15980	9550	20800	11620	7790	66554	40210	106764
micrographs after cleaning	16045	14902	11433	6935	17007	4498	3334	49315	24839	74154
Particles picked	636416	603731	559373	238532	537165	238532		2038052	775697	2813749
Particles after cleaning	153811	128136	101684	51982	199507	38898	26272	435613	264677	700290
Import job.no	J68	J44	J101	J218	J128	J218
Ab initio job no.	J7
Heterogeneous job no.	J69				J130
Non-uniform job-no.	J89
Particle_export_job		J100	J117		J141	J229
2D_classification					J136
Consensus refinement	refi_15/pp_17 (DDJL_merge)				refi_11/pp_12 (new_DDJL_merge)
Merge Refi	REfi149/pp_566				Refi147

### Sheet: Table_S2
	JIP3-HBS1	JIP3-RH1	Pointed end with JIP3 spindly motif	Dynein-A motor domain/LIS1	Dynein-A1 motor domain/LIS1/CC1B	Dynein-A heavy chain/IC-LC tower/ICD	Dynein-B motor domain	Dynein-B heavy chain/IC-LC tower	Dynein-A1-A2/LIS1	Composite map of DDJL	Consensus map of DDJ1-185	Consensus map of DDJ1-560	Autoinhibited Dynactin p150
EMDB ID	17832	17833	17834	17828	17826	17830	17825	17831	17829	17873	17835	17836	2855 (Urnavicius et al. 2015)
PDB ID	8PR2	8PR3	8PR4	8PQY	8PQW	8PR0	8PQV	8PR1	8PQZ	8PTK	-	-	8PR5
Data collection and processing
Magnification	81000X	81000X	81000X	81000X	81000X	81000X	81000X	81000X	81000X	81000X	81000X	81000X	-
Voltage	300	300	300	300	300	300	300	300	300	300	300	300	-
Pixel size (Å)	1.059	1.059	1.059	1.059	1.059	1.059	1.059	1.059	1.059	1.059	1.059	1.059	-
Electron exposure (e−/ Å2)	54	54	54	54	54	54	54	54	54	54	54	54	-
Defocus range (μm)	0.6-3.4	0.6-3.4	0.6-3.4	0.6-3.4	0.6-3.4	0.6-3.4	0.6-3.4	0.6-3.4	0.6-3.4	0.6-3.4	0.6-3.4	0.6-3.4	-
Initial particle images	700290	700290	264677	700290	700290	700290	700290	700290	700290	-	435613	264677	-
Final particle images	236751	37297	98623	90594	90594	42909	67795	42405	31898	-	435613	264677	-
Symmetry imposed	C1	C1	C1	C1	C1	C1	C1	C1	C1	C1	C1	C1	-
Map Resolution (Å)	3.8	3.9	3.5	3.8	4.2	9.4	4	8.2	5.5	Filtered to 10Å	4.5	4.9	-
FSC threshold	0.143	0.143	0.143	0.143	0.143	0.143	0.143	0.143	0.143	-	0.143	0.143	-
Sharpening B factor (Å2)	-75	-	-10	-90	-93	-412	-126	-320	-131	-	-	-	-
Model Refinement
Model Resolution (Å)	4	4.1	3.9	4.1	4.4	10.6	4	8.8	7.2	-	-	-	13.8
FSC threshold	0.5	0.5	0.5	0.5	0.5	0.5	0.5	0.5	0.5	-	-	-	0.5
Model composition
Non-hydrogen atoms	14913	18046	9494	27918	30493	13123	24537	17872	37643	161773	-	-	8326
Protein residues	1816	2239	1322	3518	4035	2649	3032	3611	7553	32518	-	-	1676
Ligands	-	-	ZN:3, ATP:1	MG:2, ADP:3, ATP:1	MG:2, ADP:3, ATP:1	-	ANP:2, ADP:2, ATP:1	-	MG:4, ADP:6, ATP:2	ATP:6, ADP:16, ANP:4, ZN:3, MG:6	-	-	-
Mean B factors (Å2)
Protein	94	145	129	116	141	786	108	375	226	378	-	-	502
Ligand	-	-	110	94	110	-	89	-	184	152	-	-	-
RMSD deviations
Bond lengths (Å)	0.005	0.006	0.008	0.004	0.004	0.007	0.005	0.007	0.005	0.006	-	-	0.006
Bond angles (°)	1.04	1.08	1.33	0.891	0.86	1.45	0.888	1.45	1.191	1.342	-	-	1.451
Validation
Clashscore	4.9	5.91	4.09	5.5	5.96	1.47	6.01	1.16	0.7	0.59	-	-	3.43
MolProbity score	1.34	1.5	1.66	1.56	1.55	1.06	1.52	1.13	0.95	0.94	-	-	1.21
Rotamers outliers (%)	0.62	0.66	1	0.3	-	-	0.52	-	-	-	-	-	-
Ramachandran plot
Favored (%)	97.6	96.96	92.43	96.18	96.54	96.05	96.85	95.6	96.53	96.39	-	-	97.66
Allowed (%)	2.4	2.99	7.5	3.79	3.46	3.05	3.05	4.34	3.45	3.56	-	-	2.34
Outliers (%)	-	0.05	0.08	0.03	-	-	0.1	0.06	0.01	0.04	-	-	-
